# The interplay between developmental stage and environment underlies the adaptive effect of a natural transposable element insertion

**DOI:** 10.1101/2022.02.09.479730

**Authors:** Miriam Merenciano, Josefa González

**Affiliations:** Institute of Evolutionary Biology (CSIC-Universitat Pompeu Fabra), Barcelona, Spain

**Author notes:** **Correspondence** and requests for materials should be addressed to Josefa González. Josefa González, **Email:**. **Author Contributions:** MM and JG designed research; MM performed research; MM and JG analyzed data; and MM and JG wrote the paper.

**Keywords:** cold-stress, immune-stress, Drosophila, transposable elements

## Abstract

Establishing causal links between adaptive mutations and their ecologically relevant phenotypes is key to understanding the process of adaptation, a central goal in evolutionary biology that is also relevant for conservation biology, medicine and agriculture. Although progress has been made, the number of causal adaptive mutations identified so far is still limited as gene by gene, and gene by environment interactions, among others, complicates linking genetic variation with its fitness–related effects. Transposable elements, often ignored in the quest for the genetic basis of adaptive evolution, are known to be a genome-wide source of regulatory elements across organisms that at times can lead to adaptive phenotypes. In this work, we combine gene expression, *in vivo* reporter assays, CRISPR/Cas9 genome editing, and survival experiments to characterize in detail the molecular and phenotypic consequences of a natural *Drosophila melanogaster* transposable element insertion: the *roo* solo-LTR *FBti0019985*. This transposable element provides an alternative promoter to the transcription factor *Lime*, involved in cold- and immune-stress responses. We found that the effect of *FBti0019985* on *Lime* expression depends on the interplay between the developmental stage and the environmental conditions. We further establish a causal link between the presence of *FBti0019985* and increased survival to cold- and immune-stress. Our results exemplify how several developmental stages and environmental conditions need to be considered to characterize the molecular and functional effects of a genetic variant, and add to the growing body of evidence that transposable elements can induce complex mutations with ecologically relevant effects.
