## Supplementary material for "The interplay between developmental stage and environment underlies the adaptive effect of a natural transposable element insertion": Table S1

### Sheet: Table S1
Table S1. Changes in expression of Lime affect cold- and immune-stress survival and changes in expression of cbx affect immune-stress survival. A) Details of the mutant, RNAi and WT strains used. B) qRT-PCR results of Lime and cbx genes in the mutant and RNAi strains used. Only for females. Note that experiments with Lime-RNAi and cbxc00428 did not confirm that these mutations affected the expres…
A)
Name	Gene	Genotype	WT used	Bloomington stock	Expression changes
CG18446MI02952	Lime	y[1] w[*]; Mi{y[+mDint2]=MIC}cbx[MI02952]	y[1] w[67c23] (#6599)	36170	Lime
CG18446-RNAi	Lime	y[1] sc[*] v[1] sev[21]; P{y[+t7.7] v[+t1.8]=TRiP.HMS00618}attP2	w;act GAL4/TM6+tb	33735	-
cbx0741-G4	cbx	w[1118]; PBac{w[+mC]=IT.GAL4}CG46338[0741-G4]	w[1118]	63767	Lime and cbx
cbxc00428	cbx	w[1118]; PBac{w[+mC]=PB}CG46338[c00428]	w[1118]	10067	-
B)
	Ct Actin5C	Ct Lime	delta Ct (Actin - Lime)	2^deltaCt	mean	SD	SEM	t.test			Ct Actin5C	Ct cbx	delta Ct (Actin - cbx)	2^deltaCt	mean	SD	SEM	t.test
LimeMI02952	23.25	24.05	-0.8	0.574349	0.564518	0.0869914	0.0502245	0.0152697		LimeMI02952	23.25	24.19	-0.94	0.521233	0.707496	0.217188	0.125393	0.399801
LimeMI02952	23.69	24.32	-0.63	0.646176						LimeMI02952	23.69	23.77	-0.08	0.946058
LimeMI02952	22.89	23.97	-1.08	0.473029						LimeMI02952	22.89	23.5	-0.61	0.655197
WT #6599	22.76	22.01	0.75	1.68179	2.14337	0.666871	0.385018			WT #6599	22.76	23.37	-0.61	0.655197	0.910949	0.304876	0.17602
WT #6599	23.59	22.71	0.88	1.84038						WT #6599	23.59	23.86	-0.27	0.82932
WT #6599	22.94	21.4	1.54	2.90795						WT #6599	22.94	22.62	0.32	1.24833
cbx0741-G4	25.2442	25.6601	-0.415917	0.749543	0.662391	0.0887443	0.0512366	0.00521465		cbx0741-G4	25.2442	0	25.2442	0	NA	NA	NA	3.70763e-05	*Results from Ullastres et al., 2019
cbx0741-G4	25.6795	26.485	-0.80557	0.572136						cbx0741-G4	25.6795	0	25.6795	0
cbx0741-G4	25.4318	26.0193	-0.587502	0.665494						cbx0741-G4	25.4318	0	25.4318	0
WT w1118	25.0931	24.2184	0.874684	1.83361	1.56102	0.266947	0.154122			WT w1118	25.0931	25.3803	-0.287239	0.819469	0.745986	0.0646894	0.0373485
WT w1118	25.5998	25.2212	0.378617	1.3001						WT w1118	25.5998	26.072	-0.47221	0.72086
WT w1118	26.2494	25.6178	0.631663	1.54935						WT w1118	26.2494	26.7689	-0.519467	0.697629
Lime-RNAi	26.1373	24.6164	1.52096	2.86981	3.5539	1.85044	1.06835	0.384697		Lime-RNAi	26.1373	26.1147	0.0226979	1.01586	1.11987	0.217048	0.125313	0.137822
Lime-RNAi	25.8089	23.311	2.49799	5.64898						Lime-RNAi	25.8089	25.3555	0.453488	1.36935
Lime-RNAi	26.5065	25.4069	1.09957	2.14291						Lime-RNAi	26.5065	26.5439	-0.0374174	0.974398
WT ActGAL4	26.6558	25.567	1.08879	2.12695	2.41665	0.809946	0.467622			WT ActGAL4	26.6558	26.6954	-0.0396136	0.972915	0.839535	0.147299	0.0850432
WT ActGAL4	26.5217	25.6806	0.841082	1.79139						WT ActGAL4	26.5217	27.075	-0.553335	0.681443
WT ActGAL4	25.8195	24.0833	1.73622	3.33161						WT ActGAL4	25.8195	26.03	-0.210486	0.864246
cbxc00428	24.32	24.26	0.06	1.04247	1.32758	0.909684	0.525207	0.7386		cbxc00428	24.32	24.09	0.23	1.17283	0.81583	0.521276	0.300959	0.558704	*Results from Ullastres et al., 2019
cbxc00428	22.95	21.72	1.23	2.34567						cbxc00428	22.95	22.87	0.08	1.05702
cbxc00428	21.34	22.09	-0.75	0.594604						cbxc00428	21.34	23.54	-2.2	0.217638
WT w1118	22.83	22.89	-0.06	0.959264	1.54261	0.506191	0.29225			WT w1118	22.83	23.17	-0.34	0.790041	1.02123	0.200254	0.115617
WT w1118	23.02	22.17	0.85	1.8025						WT w1118	23.02	22.84	0.18	1.13288
WT w1118	24.22	23.32	0.9	1.86607						WT w1118	24.22	24.03	0.19	1.14076
C)
Males		TIME (hours after infection)												Log Rank (Mantel-Cox)
STRAIN	TREATMENT	13	14.5	19	24.5	37	62	68	84.5	109.5	132	156.5		0.000
WT #6599	Nonstress 1	0	0	0	0	0	0	0	0	0	0	0
WT #6599	Nonstress 2	0	0	0	0	0	0	0	0	0	0	0
WT #6599	Nonstress 3	0	0	0	0	0	0	0	0	0	0	0
WT #6599	Infected 1	0	0	0	0	1	4	4	4	4	4	4
WT #6599	Infected 2	1	1	1	2	2	5	5	5	6	6	6
WT #6599	Infected 3	0	0	1	1	1	2	2	2	2	2	2
WT #6599	Infected 4	0	0	0	0	1	2	2	3	3	3	3
WT #6599	Infected 5	0	0	0	1	1	1	1	1	1	1	2
WT #6599	Infected 6	0	0	0	0	0	1	1	1	1	1	1
WT #6599	Infected 7	0	0	0	0	0	2	2	2	2	3	5
WT #6599	Infected 8	1	1	1	1	1	2	2	2	2	2	3
WT #6599	Infected 9	1	1	1	1	1	1	1	1	1	1	2
WT #6599	Infected 10	0	0	0	0	0	2	2	2	3	3	3
LimeMI02952	Nonstress 1	0	0	0	0	0	0	0	0	0	0	0
LimeMI02952	Nonstress 2	0	0	0	0	0	0	0	0	0	0	0
LimeMI02952	Nonstress 3	0	0	0	0	0	0	0	0	0	0	0
LimeMI02952	Infected 1	0	0	0	0	4	8	8	8	8	8	9
LimeMI02952	Infected 2	1	1	3	6	8	9	9	9	9	9	10
LimeMI02952	Infected 3	0	0	0	3	6	10	10	10	10	10	10
LimeMI02952	Infected 4	1	2	2	5	6	7	7	7	7	7	8
LimeMI02952	Infected 5	0	1	2	4	6	7	7	7	9	9	9
LimeMI02952	Infected 6	0	0	2	4	9	9	9	9	9	9	10
LimeMI02952	Infected 7	0	0	1	3	5	7	7	7	7	7	7
LimeMI02952	Infected 8	0	0	1	3	4	7	7	8	8	8	9
LimeMI02952	Infected 9	0	1	2	3	7	7	7	9	9	9	9
LimeMI02952	Infected 10	0	0	1	4	4	8	8	9	9	9	10
Females		TIME (hours after infection)												Log Rank (Mantel-Cox)
STRAIN	TREATMENT	13	14.5	19	24.5	37	62	68	84.5	109.5	132	156.5		0.000
WT #6599	Nonstress 1	0	0	0	0	0	0	0	0	0	0	0
WT #6599	Nonstress 2	0	0	0	0	0	0	0	0	0	0	0
WT #6599	Nonstress 3	0	0	0	0	0	0	0	0	0	0	0
WT #6599	Infected 1	0	0	0	2	2	3	3	3	4	5	5
WT #6599	Infected 2	1	1	1	3	7	9	9	9	9	9	9
WT #6599	Infected 3	0	0	0	1	9	10	10	10	10	10	10
WT #6599	Infected 4	1	1	3	4	6	8	8	8	8	9	9
WT #6599	Infected 5	0	0	1	1	1	3	3	3	3	3	3
WT #6599	Infected 6	3	3	3	2	4	6	6	6	6	6	6
WT #6599	Infected 7	0	0	0	0	0	2	2	2	2	3	3
WT #6599	Infected 8	3	3	4	5	8	10	10	10	10	10	10
WT #6599	Infected 9	0	0	2	3	3	4	4	5	5	5	5
WT #6599	Infected 10	2	2	2	3	5	7	7	8	8	8	8
LimeMI02952	Nonstress 1	0	0	0	0	0	0	0	0	0	0	0
LimeMI02952	Nonstress 2	0	0	0	0	0	0	0	1	1	1	1
LimeMI02952	Nonstress 3	0	0	0	0	0	0	0	0	0	0	0
LimeMI02952	Infected 1	4	7	8	9	10	10	10	10	10	10	10
LimeMI02952	Infected 2	1	2	3	7	9	10	10	10	10	10	10
LimeMI02952	Infected 3	2	2	6	6	7	9	9	9	9	9	9
LimeMI02952	Infected 4	2	5	7	7	8	10	10	10	10	10	10
LimeMI02952	Infected 5	3	3	7	9	9	10	10	10	10	10	10
LimeMI02952	Infected 6	2	3	6	9	9	9	9	9	10	10	10
LimeMI02952	Infected 7	5	5	7	8	8	9	9	10	10	10	10
LimeMI02952	Infected 8	0	2	4	5	7	9	9	9	9	9	9
LimeMI02952	Infected 9	3	3	5	6	7	8	8	9	9	9	9
LimeMI02952	Infected 10	7	6	10	10	10	10	10	10	10	10	10
Males		TIME (hours after infection)													Log Rank (Mantel-Cox)
STRAIN	TREATMENT	12	15	17	20	35.75	44	63.75	108.5	132.5	155.25	177.75	203.25		0.000
WT w1118	Nonstress 1	0	0	0	0	0	0	0	0	0	0	0	0
WT w1118	Nonstress 2	0	0	0	0	0	0	0	0	0	0	0	0
WT w1118	Nonstress 3	0	0	0	0	0	0	0	0	0	0	0	0
WT w1118	Infected 1	1	1	1	1	1	1	1	2	3	3	7	7
WT w1118	Infected 2	1	1	1	1	1	1	1	1	1	1	2	2
WT w1118	Infected 3	2	2	3	3	3	3	3	4	4	5	6	7
WT w1118	Infected 4	1	1	1	2	2	2	2	2	2	2	5	7
WT w1118	Infected 5	1	1	1	2	2	2	2	2	2	4	4	5
WT w1118	Infected 6	0	0	0	0	0	0	1	2	3	4	7	8
WT w1118	Infected 7	0	2	2	2	2	2	2	2	2	2	2	4
WT w1118	Infected 8	1	2	2	2	2	2	4	4	4	4	5	6
WT w1118	Infected 9	1	1	1	1	1	1	2	2	3	5	7	8
WT w1118	Infected 10	0	0	0	1	1	1	1	1	1	1	2	3
cbx0741-G4	Nonstress 1	0	0	0	0	0	0	0	0	0	0	0	0
cbx0741-G4	Nonstress 2	0	0	0	0	0	0	0	0	0	0	0	0
cbx0741-G4	Nonstress 3	0	0	0	0	0	0	0	0	0	0	0	0
cbx0741-G4	Infected 1	0	0	0	0	0	0	0	0	0	0	0	0
cbx0741-G4	Infected 2	0	0	0	0	0	0	0	1	1	1	1	2
cbx0741-G4	Infected 3	0	0	1	1	1	1	1	1	1	1	1	2
cbx0741-G4	Infected 4	0	0	0	0	0	0	0	0	1	1	4	5
cbx0741-G4	Infected 5	0	0	0	0	0	0	0	0	1	1	2	2
cbx0741-G4	Infected 6	0	0	0	0	0	0	0	0	0	0	0	1
cbx0741-G4	Infected 7	0	0	0	0	1	1	1	1	1	1	1	4
cbx0741-G4	Infected 8	0	0	0	0	0	0	0	1	1	2	2	2
cbx0741-G4	Infected 9	0	0	0	0	0	0	0	0	1	2	2	2
cbx0741-G4	Infected 10	0	0	0	0	0	0	0	0	0	0	1	2
Females		TIME (hours after infection)													Log Rank (Mantel-Cox)
STRAIN	TREATMENT	12	15	17	20	35.75	44	63.75	108.5	132.5	155.25	177.75	203.25		0.002
WT w1118	Nonstress 1	0	0	0	0	0	0	0	0	0	0	0	0
WT w1118	Nonstress 2	0	0	0	0	0	0	0	0	0	0	0	0
WT w1118	Nonstress 3	0	0	0	0	0	0	0	0	0	0	0	0
WT w1118	Infected 1	6	7	8	8	8	8	9	9	10	10	10	10
WT w1118	Infected 2	2	5	6	6	6	6	6	7	8	9	9	9
WT w1118	Infected 3	4	6	7	7	7	7	7	7	8	8	10	10
WT w1118	Infected 4	5	8	8	8	10	10	10	10	10	10	10	10
WT w1118	Infected 5	5	6	6	6	7	7	8	8	9	9	10	10
WT w1118	Infected 6	3	8	9	9	10	10	10	10	10	10	10	10
WT w1118	Infected 7	5	7	7	7	7	8	8	9	10	10	10	10
WT w1118	Infected 8	4	8	9	9	9	9	9	9	9	9	10	10
WT w1118	Infected 9	4	6	6	6	7	7	7	7	9	9	10	10
WT w1118	Infected 10	4	5	6	7	7	7	7	9	9	10	10	10
cbx0741-G4	Nonstress 1	0	0	0	0	0	0	0	0	0	0	0	0
cbx0741-G4	Nonstress 2	0	0	0	0	0	0	0	0	0	0	0	0
cbx0741-G4	Nonstress 3	0	0	0	0	0	0	0	0	0	0	0	0
cbx0741-G4	Infected 1	5	7	7	8	9	9	9	10	10	10	10	10
cbx0741-G4	Infected 2	1	2	3	3	4	5	5	6	7	9	9	9
cbx0741-G4	Infected 3	3	4	4	5	8	9	9	9	9	9	9	9
cbx0741-G4	Infected 4	1	1	1	1	2	3	5	6	6	8	9	9
cbx0741-G4	Infected 5	2	2	2	4	4	4	5	6	6	9	9	9
cbx0741-G4	Infected 6	4	5	5	5	6	6	6	6	6	9	9	9
cbx0741-G4	Infected 7	2	5	5	5	7	7	8	8	8	9	10	10
cbx0741-G4	Infected 8	1	2	4	4	5	6	8	9	9	9	9	10
cbx0741-G4	Infected 9	2	4	5	5	5	6	7	10	10	10	10	10
cbx0741-G4	Infected 10	2	3	6	9	10	10	10	10	10	10	10	10
D)
		Total emerged flies	% Survival		Two-way ANOVA
WT #6599	Nonstress 1	26	86.7		Effect	Sig.
	Nonstress 2	21	70		Genotype	0.000
	Nonstress 3	24	80		Treatment	0.000
	Nonstress 4	21	70		Genotype*Treatment	0.105
	Nonstress 5	19	63.3
	Cold 1	15	50
	Cold2	15	50
	Cold 3	15	50
	Cold 4	16	53.3
	Cold 5	16	53.3
LimeMI02952	Nonstress 1	8	26.7
	Nonstress 2	16	53.3
	Nonstress 3	18	60
	Nonstress 4	14	46.7
	Nonstress 5	16	53.3
	Cold 1	4	13.3
	Cold2	4	13.3
	Cold 3	7	23.3
	Cold 4	4	13.3
	Cold 5	2	6.7
