## Supplementary material for "The interplay between developmental stage and environment underlies the adaptive effect of a natural transposable element insertion": Table S2

### Sheet: Table S2
Table S2. Expresion of cbx and Lime in outbred populations and in CRISPR/Cas9 mutants. A) qRT-PCR results for cbx gene in laboratory outbred flies with and without FBti0019985 under immune-stress conditions. B) qRT-PCR results for Lime gene in outbred and CRISPR-mutant stains under different stress conditions.
A)
Immune-stress	Treatment and replicate	Ct Actin5C	Ct cbx	delta Ct (Actin - cbx)	2^deltaCt	mean	SD	SEM
outbred FBti0019985 +	Nonstress 1	28.76	27.67	1.10	2140	2336	0.582	0.336
	Nonstress 2	26.98	26.08	0.91	1877
	Nonstress 3	27.52	25.94	1.58	2990
	Infected 1	24.80	24.09	0.71	1639	2163	0.687	0.397
	Infected 2	25.97	25.03	0.93	1910
	Infected 3	26.88	25.32	1.56	2941
outbred FBti0019985 -	Nonstress 1	27.96	27.53	0.43	1348	2838	1648	0.952
	Nonstress 2	28.02	25.82	2.20	4608
	Nonstress 3	27.83	26.48	1.35	2557
	Infected 1	27.18	26.62	0.57	1483	1320.5	0.259	0.150
	Infected 2	26.85	26.89	-0.04	0.971
	Infected 3	26.84	26.63	0.21	1158
B)
Female guts Immune-stress	Treatment and replicate	Ct Actin	Ct Lime	delta Ct (Actin - Lime)	2^deltaCt	mean	SD	SEM			Male guts Immune-stress	Treatment and replicate	Ct Actin	Ct Lime	delta Ct (Actin - Lime)	2^deltaCt	mean	SD	SEM			Female guts Rep.2 Immune-stress Total transcript Lime	Treatment and replicate	Ct Actin5C	Ct Lime	delta Ct (Actin - Lime)	2^deltaCt	mean	SD	SEM			Female guts Rep.2 Immune-stress Long transcript Lime	Treatment and replicate	Ct Actin5C	Ct Lime	delta Ct (Actin - Lime)	2^deltaCt	mean	SD	SEM
outbred FBti0019985 +	Nonstress 1	21.066	29.2707	-8.20468	0.00338956	0.00406509	0.000867676	0.000500953			outbred FBti0019985 +	Nonstress 1	24.811	31.6193	-6.80838	0.00892224	0.00870989	0.000416102	0.000240237			outbred FBti0019985 +	Nonstress 1	25.38	30.22	-4.84	0.035	0.065	0.028	0.016			outbred FBti0019985 +	Nonstress 1	22.4894	38.8926	-16.4031	1.15389e-05	3.15603e-05	1.84407e-05	1.06467e-05
	Nonstress 2	21.3853	29.0166	-7.63132	0.00504364							Nonstress 2	22.9639	29.8887	-6.92481	0.00823045							Nonstress 2	23.82	27.63	-3.81	0.072							Nonstress 2	20.9511	35.7414	-14.7903	3.52931e-05
	Nonstress 3	21.4875	29.5418	-8.05426	0.00376207							Nonstress 3	24.3793	31.1788	-6.79956	0.00897697							Nonstress 3	24.28	27.76	-3.48	0.09							Nonstress 3	22.1929	36.544	-14.3511	4.78491e-05
	Infected 1	20.8041	25.4412	-4.63704	0.0401895	0.0369225	0.00282999	0.00163389				Infected 1	23.6179	27.72	-4.10211	0.0582292	0.0582263	0.0149712	0.00864363				Infected 1	22.04	25.62	-3.58	0.084	0.185	0.089	0.051				Infected 1	19.2053	32.0618	-12.8565	0.000134835	0.000114526	4.69174e-05	2.70878e-05
	Infected 2	20.3124	25.1345	-4.82212	0.0353507							Infected 2	23.6576	28.1886	-4.53103	0.0432537							Infected 2	23.57	25.58	-2.01	0.249							Infected 2	20.3661	34.3698	-14.0038	6.0876e-05
	Infected 3	20.4903	25.3175	-4.82717	0.0352272							Infected 3	21.4132	25.1853	-3.77209	0.0731961							Infected 3	24.10	26.26	-2.16	0.223							Infected 3	21.3636	34.087	-12.7234	0.000147868
outbred FBti0019985 -	Nonstress 1	20.5463	27.4973	-6.95101	0.00808234	0.00538884	0.00244266	0.00141027			outbred FBti0019985 -	Nonstress 1	24.0608	30.6638	-6.60303	0.010287	0.0101719	0.000890683	0.000514236			outbred FBti0019985 -	Nonstress 1	25.19	27.76	-2.57	0.168	0.769	0.132	0.093			outbred FBti0019985 -	Nonstress 1	22.9971	0
	Nonstress 2	21.4978	29.2105	-7.71272	0.00476694							Nonstress 2	22.9172	29.4236	-6.50643	0.0109994							Nonstress 2	24.89	25.10	-0.21	0.862							Nonstress 2	21.4572	0
	Nonstress 3	20.451	28.6868	-8.2358	0.00331725							Nonstress 3	22.6829	29.4425	-6.75957	0.00922923							Nonstress 3	24.84	25.41	-0.57	0.676							Nonstress 3	21.6225	45.7453
	Infected 1	20.0696	26.5583	-6.4887	0.0111354	0.0110906	0.000257516	0.000148677				Infected 1	21.7475	27.5268	-5.77931	0.0182077	0.0158706	0.00312597	0.00180478				Infected 1	24.64	27.50	-2.86	0.138	0.069	0.060	0.035				Infected 1	21.3534	0
	Infected 2	20.1807	26.6453	-6.46463	0.0113227							Infected 2	22.3689	28.2401	-5.87118	0.0170844							Infected 2	24.16	28.85	-4.69	0.039							Infected 2	21.0495	0
	Infected 3	20.0358	26.5668	-6.53101	0.0108136							Infected 3	21.5344	27.8773	-6.34288	0.0123198							Infected 3	24.32	29.38	-5.06	0.03							Infected 3	21.355	45.2452
CRISPR-mutant	Nonstress 1	20.826	28.3567	-7.53062	0.00540827	0.00479835	0.000931277	0.000537673			CRISPR-mutant	Nonstress 1	22.8221	29.3772	-6.55507	0.0106348	0.00942494	0.00223457	0.00129013
	Nonstress 2	21.0697	29.1377	-8.068	0.0037264							Nonstress 2	22.2862	29.4766	-7.19046	0.00684632
	Nonstress 3	22.564	30.1346	-7.57062	0.00526038							Nonstress 3	23.1564	29.69	-6.53366	0.0107937
	Infected 1	21.1507	29.1629	-8.01215	0.00387349	0.00532306	0.0013175	0.000760658				Infected 1	23.3617	29.9309	-6.56924	0.0105308	0.0111232	0.00102024	0.000589033
	Infected 2	20.2966	27.5736	-7.277	0.00644768							Infected 2	21.4011	27.9694	-6.56833	0.0105375
	Infected 3	20.4118	27.8798	-7.46804	0.00564801							Infected 3	22.0695	28.4145	-6.34505	0.0123012
Embryos Cold-stress	Treatment and replicate	Ct Actin	Ct Lime	delta Ct (Actin - Lime)	2^deltaCt	mean	SD	SEM			Embryos Cold-stress Total transcript Lime	Treatment and replicate	Ct Actin5C	Ct Lime	delta Ct (Actin - Lime)	2^deltaCt	mean	SD	SEM			Embryos Cold-stress Long transcript Lime	Treatment and replicate	Ct Actin5C	Ct Lime	delta Ct (Actin - Lime)	2^deltaCt	mean	SD	SEM
outbred FBti0019985 +	Nonstress 1	23.3014	23.9924	-0.691002	0.619424	0.610053	0.16387	0.0946104			outbred FBti0019985 +	Nonstress 1	23.1432	23.5314	-0.388131	0.764119	0.963673	0.255546	0.14754			outbred FBti0019985 +	Nonstress 1	23.1432	26.4292	-3.28599	0.102522	0.129442	0.0243596	0.014064
	Nonstress 2	24.6915	25.8704	-1.17887	0.441698							Nonstress 2	23.1235	22.7996	0.323887	1.2517							Nonstress 2	23.1235	25.8608	-2.7373	0.149965
	Nonstress 3	24.8304	25.2093	-0.378877	0.769036							Nonstress 3	22.3144	22.5067	-0.192312	0.875202							Nonstress 3	22.3144	25.1944	-2.88004	0.135838
	Cold 1	23.0866	24.3287	-1.24217	0.422735	0.299799	0.124091	0.0716439				Cold 1	20.7596	25.2594	-4.49982	0.0441996	0.0619876	0.0154086	0.00889616				Cold 1	20.7596	28.4212	-7.66162	0.00493883	0.00624431	0.00113643	0.000656118
	Cold 2	22.4933	24.2203	-1.72701	0.302078							Cold 2	22.5017	26.3132	-3.81152	0.0712228							Cold 2	22.5017	29.7058	-7.20409	0.00678191
	Cold 3	22.384	24.902	-2.518	0.174585							Cold 3	22.2223	26.0477	-3.82541	0.0705402							Cold 3	22.2223	29.3782	-7.15592	0.00701219
outbred FBti0019985 -	Nonstress 1	23.1802	25.2421	-2.0619	0.2395	0.219962	0.0170595	0.00984933			outbred FBti0019985 -	Nonstress 1	21.9841	23.0883	-1.1042	0.46516	0.452145	0.266969	0.154135			outbred FBti0019985 -	Nonstress 1	21.9841	40.692	-18.708	2.33531e-06	4.13185e-05	6.78727e-05	3.91864e-05
	Nonstress 2	23.3189	25.5841	-2.2652	0.208021							Nonstress 2	22.8563	23.3456	-0.489305	0.712368							Nonstress 2	22.8563	35.8847	-13.0284	0.000119691
	Nonstress 3	23.0882	25.3236	-2.23539	0.212364							Nonstress 3	23.1931	25.6758	-2.48272	0.178906							Nonstress 3	23.1931	42.1765	-18.9834	1.92943e-06
	Cold 1	23.1357	24.6279	-1.49228	0.355451	0.335382	0.0189724	0.0109537				Cold 1	19.991	22.5194	-2.52836	0.173336	0.272744	0.0864627	0.0499192				Cold 1	19.991	38.2433	-18.2523	3.20263e-06	3.07656e-06	2.71371e-06	1.56676e-06
	Cold 2	22.294	23.8806	-1.5866	0.332956							Cold 2	23.1197	24.7171	-1.59742	0.330467							Cold 2	23.1197	40.534	-17.4143	5.72504e-06
	Cold 3	22.4926	24.1467	-1.65408	0.31774							Cold 3	22.881	24.5502	-1.66919	0.314429							Cold 3	22.881	44.54	-21.6589	3.02007e-07
CRISPR-mutant	Nonstress 1	22.6071	24.6869	-2.07976	0.236554	0.180328	0.0575326	0.0332165
	Nonstress 2	23.1055	25.5567	-2.45121	0.182857
	Nonstress 3	22.2657	25.3058	-3.04011	0.121573
	Cold 1	22.8672	25.2799	-2.41263	0.187813	0.206963	0.0542745	0.0313354
	Cold 2	24.1882	26.7889	-2.60069	0.164859
	Cold 3	22.2122	24.1107	-1.89853	0.268216
