## Supplementary material for "The interplay between developmental stage and environment underlies the adaptive effect of a natural transposable element insertion": Table S3

### Sheet: Table S3
Table S3. qRT-PCR results for lacZ reporter gene in laboratory transgenic flies under immune- , ethanol- , and cold-stress.
Female guts Immune-stress	Treatment and replicate	Ct Actin5C	Ct lacZ	delta Ct (Actin - lacZ)	2^deltaCt	mean	SD	SEM
Empty vector	Nonstress 1	21.3128	33.7172	-12.4044	0.000184463	0.000451057	0.000233246	0.000134665
	Nonstress 2	21.6834	32.5085	-10.8251	0.000551196
	Nonstress 3	21.6537	32.3149	-10.6612	0.000617511
	Infected 1	20.4573	32.366	-11.9086	0.000260101	0.000247174	0.000150377	8.68204e-05
	Infected 2	20.4202	33.8479	-13.4277	9.07506e-05
	Infected 3	20.634	31.9557	-11.3218	0.000390671
FBti0019985	Nonstress 1	21.0529	32.7352	-11.6823	0.000304288	0.00068245	0.00043706	0.000252337
	Nonstress 2	20.3737	31.1201	-10.7464	0.000582107
	Nonstress 3	20.8138	30.5643	-9.75047	0.00116096
	Infected 1	22.6429	30.7835	-8.14062	0.00354347	0.00235352	0.00106951	0.000617483
	Infected 2	20.9664	29.9003	-8.9339	0.0020447
	Infected 3	21.1407	30.5483	-9.40761	0.0014724
FBti0019985 without immune-related TFBS	Nonstress 1	20.7307	32.38	-11.6493	0.00031133	0.000490253	0.000234733	0.000135523
	Nonstress 2	19.4793	30.7548	-11.2755	0.000403391
	Nonstress 3	21.874	32.2433	-10.3693	0.000756037
	Infected 1	20.0931	31.2035	-11.1105	0.000452292	0.000771056	0.000321456	0.000185593
	Infected 2	19.495	29.8459	-10.3509	0.000765738
	Infected 3	21.2735	31.1081	-9.83467	0.00109514
Adult Ethanol-stress	Treatment and replicate	Ct Actin5C	Ct lacZ	delta Ct (Actin - lacZ)	2^deltaCt	mean	SD	SEM
Empty vector	Nonstress 1	26.4762	35.8094	-9.33317	0.00155037	0.000899949	0.000569157	0.000328603
	Nonstress 2	25.0999	36.0856	-10.9857	0.000493157
	Nonstress 3	25.4884	36.0617	-10.5733	0.000656321
	Ethanol 1	25.5094	36.0238	-10.5144	0.000683688	0.000804119	0.000256938	0.000148343
	Ethanol 2	25.5895	35.4189	-9.82939	0.00109915
	Ethanol 3	25.4887	36.1222	-10.6335	0.000629518
FBti0019985	Nonstress 1	25.289	34.1433	-8.85431	0.00216066	0.00106232	0.000959843	0.000554166
	Nonstress 2	23.5724	34.178	-10.6057	0.000641766
	Nonstress 3	23.9333	35.2779	-11.3446	0.000384539
	Ethanol 1	25.3328	34.4377	-9.10491	0.00181614	0.00146974	0.000407906	0.000235505
	Ethanol 2	25.4267	34.739	-9.31232	0.00157294
	Ethanol 3	24.9075	34.8445	-9.937	0.00102015
Embryos Cold-stress	Treatment and replicate	Ct Actin5C	Ct lacZ	delta Ct (Actin - lacZ)	2^deltaCt	mean	SD	SEM
Empty vector	Nonstress 1	24.1653	28.9661	-4.80087	0.0358751	0.0284474	0.0101652	0.00586885
	Nonstress 2	21.5865	27.4766	-5.89003	0.0168626
	Nonstress 3	23.0808	28.0196	-4.93878	0.0326046
	Cold 1	23.9671	30.8206	-6.85355	0.0086472	0.0069544	0.00182801	0.0010554
	Cold 2	21.8957	29.5349	-7.63924	0.00501601
	Cold 3	22.0211	29.1389	-7.11779	0.00719998
FBti0019985	Nonstress 1	22.038	24.6081	-2.5701	0.168393	0.138002	0.0431718	0.0249253
	Nonstress 2	21.4761	24.9729	-3.4968	0.0885849
	Nonstress 3	21.7344	24.4053	-2.67091	0.157028
	Cold 1	22.051	26.4403	-4.38933	0.0477178	0.0260502	0.0187879	0.0108472
	Cold 2	21.3378	27.4673	-6.12957	0.0142829
	Cold 3	22.0893	28.0416	-5.95232	0.01615
Embryos Cold-stress	Treatment and replicate	Ct Actin5C	Ct lacZ	delta Ct (Actin - lacZ)	2^deltaCt	mean	SD	SEM
Empty vector	Nonstress 1	20.7991	33.4995	-12.7003	0.000150254	0.000123638	2.98421e-05	1.72294e-05
	Nonstress 2	20.7792	34.197	-13.4178	9.13764e-05
	Nonstress 3	21.2455	34.1627	-12.9172	0.000129285
FBti0019985	Nonstress 1	19.2352	30.1297	-10.8945	0.000525314	0.000368778	0.000136174	7.86199e-05
	Nonstress 2	19.2717	30.9583	-11.6866	0.000303378
	Nonstress 3	19.4147	31.2292	-11.8145	0.000277642
FBti0019985 without development-related TFBSs	Nonstress 1	18.1054	28.4068	-10.3014	0.000792462	0.000852829	0.000228656	0.000132015
	Nonstress 2	20.4062	30.2272	-9.82094	0.00110561
	Nonstress 3	17.6091	28.1734	-10.5643	0.000660414
