## Supplementary material for "The interplay between developmental stage and environment underlies the adaptive effect of a natural transposable element insertion": Table S4

### Sheet: Table S4
Table S4. Infection assay results with outbred and CRISPR-mutant strains.
Females Rep. 1		Time after infection (hours)																		Males Rep. 1		Time after infection (hours)
STRAIN	TREATMENT	2	14	16	18.5	21	23	25	40	43.5	49	64	74	94	113	119.5	137.5			STRAIN	TREATMENT	2	14	16	18.5	21	23	25	40	43.5	49	64	74	94	113	119.5	137.5
outbred FBti0019985 +	Nonstress 1	0	0	0	0	0	0	0	0	0	0	0	0	0	0	0	0			outbred FBti0019985 +	Nonstress 1	0	0	0	0	0	0	0	0	0	0	0	0	0	0	0	0
	Nonstress 2	0	0	0	0	0	0	0	0	0	0	0	0	0	0	0	0				Nonstress 2	0	0	0	0	0	0	0	0	0	0	0	0	0	0	0	0
	Nonstress 3	0	0	0	0	0	0	0	0	0	0	0	0	0	0	0	0				Nonstress 3	0	0	0	0	0	0	0	0	0	0	0	0	0	0	0	0
	Infected 1	2	2	2	3	3	3	3	5	5	5	5	5	7	7	7	8				Infected 1	0	1	1	2	2	2	2	3	3	3	4	5	5	6	6	7
	Infected 2	2	2	2	2	2	2	5	5	5	5	5	5	7	8	9	9				Infected 2	0	4	6	6	7	7	7	7	7	7	8	8	9	10	10	10
	Infected 3	1	3	4	5	5	5	5	6	6	6	6	6	7	8	8	8				Infected 3	0	0	0	0	1	1	1	1	1	2	4	6	6	8	8	8
	Infected 4	0	3	4	4	4	5	5	5	5	6	6	6	6	7	7	8				Infected 4	0	0	1	2	2	2	2	2	2	2	4	4	5	7	7	7
	Infected 5	1	4	5	5	7	8	9	9	9	9	10	10	10	10	10	10				Infected 5	0	2	2	2	2	2	2	2	2	2	3	3	5	8	8	8
	Infected 6	1	3	3	4	5	5	5	6	6	6	7	7	9	9	9	10				Infected 6	0	1	5	5	5	6	6	7	7	7	7	8	9	9	9	9
	Infected 7	1	4	6	7	7	7	7	8	8	8	8	8	8	9	9	9				Infected 7	0	1	1	2	2	4	4	6	6	6	6	6	6	8	9	9
	Infected 8	1	1	1	3	3	3	3	4	5	5	5	5	5	5	6	6				Infected 8	0	2	4	4	5	6	6	6	6	6	6	6	6	9	9	9
	Infected 9	0	1	1	2	3	3	3	3	3	4	4	4	6	7	8	8				Infected 9	0	2	2	3	3	3	3	4	4	4	4	4	5	7	7	7
	Infected 10	2	4	5	5	6	6	6	6	6	6	6	6	6	7	7	7				Infected 10	0	1	2	2	2	2	2	2	2	2	2	2	3	6	6	8
outbred FBti0019985 -	Nonstress 1	0	0	0	0	0	0	0	0	0	0	0	0	0	0	0	0	Log Rank (Mantel-Cox)		outbred FBti0019985 -	Nonstress 1	0	0	0	0	0	0	0	0	0	0	0	0	0	0	0	0	Log Rank (Mantel-Cox)
	Nonstress 2	0	0	0	0	0	0	0	0	0	0	0	0	0	0	0	0	0.010			Nonstress 2	0	0	0	0	0	0	0	0	0	0	0	0	0	0	0	0	0.026
	Nonstress 3	0	0	0	0	0	0	0	0	0	0	0	0	0	0	0	0				Nonstress 3	0	0	0	0	0	0	0	0	0	0	0	0	0	0	0	0
	Infected 1	0	3	6	6	8	9	9	10	10	10	10	10	10	10	10	10				Infected 1	0	3	3	3	3	4	4	6	6	7	7	7	8	8	8	9
	Infected 2	0	1	1	2	3	4	4	7	7	7	7	7	8	8	8	9				Infected 2	0	0	0	0	0	0	1	4	6	6	7	7	7	7	7	8
	Infected 3	0	4	6	9	9	9	9	9	9	9	9	10	10	10	10	10				Infected 3	0	1	1	2	2	2	2	5	5	6	7	8	8	9	9	9
	Infected 4	0	1	2	2	2	2	3	4	4	7	7	7	8	8	8	9				Infected 4	0	2	2	2	2	2	3	4	4	4	6	8	8	8	8	9
	Infected 5	0	2	3	3	5	6	6	6	6	6	9	9	9	10	10	10				Infected 5	0	2	2	2	3	3	3	6	6	6	7	7	7	7	7	7
	Infected 6	0	2	2	4	5	5	6	8	8	9	9	9	9	10	10	10				Infected 6	0	2	2	2	2	2	2	6	7	8	8	8	9	9	9	9
	Infected 7	1	2	2	2	3	3	3	4	4	4	5	6	8	8	8	9				Infected 7	0	4	4	4	4	4	4	5	5	6	7	7	7	7	9	9
	Infected 8	1	2	2	3	4	4	5	5	5	5	5	5	6	7	7	8				Infected 8	0	3	3	3	3	3	4	7	8	8	8	8	8	8	8	10
	Infected 9	1	7	7	8	8	8	8	9	9	9	9	10	10	10	10	10				Infected 9	0	1	2	2	2	2	4	6	7	7	7	8	9	10	10	10
	Infected 10	2	4	6	8	8	8	8	8	8	8	8	9	9	10	10	10				Infected 10	0	2	2	3	5	5	5	8	8	8	9	9	9	9	9	9
Females Rep. 2		Time after infection (hours)																		Males Rep. 2		Time after infection (hours)
STRAIN	TREATMENT	10	13	15	17	19	36	61	90	112										STRAIN	TREATMENT	2	12	15	18	21	37	43	47	66	90	113	138	162	188	211	228	253	282	304
outbred FBti0019985 +	Nonstress 1	0	0	0	0	0	0	0	0	0										outbred FBti0019985 +	Nonstress 1	1	1	1	1	1	1	1	1	1	1	1	1	1	1	1	1	1	1	1
	Nonstress 2	0	0	0	0	0	0	0	0	0											Nonstress 2	0	0	0	0	0	0	0	0	0	0	0	0	0	0	0	0	0	0	0
	Nonstress 3	0	0	0	0	0	0	0	0	0											Nonstress 3	0	0	0	0	0	0	0	0	0	0	0	0	0	0	1	1	1	1	1
	Infected 1	0	0	0	0	0	3	5	7	9											Infected 1	0	0	0	0	1	4	4	4	7	7	9	9	10	10	10	10	10	10	10
	Infected 2	0	2	5	6	6	7	9	9	10											Infected 2	0	0	0	0	0	2	2	2	2	5	7	7	7	9	9	9	9	9	10
	Infected 3	3	4	6	7	7	10	10	10	10											Infected 3	0	0	1	1	1	2	4	4	6	7	8	8	9	9	9	10	10	10	10
	Infected 4	4	7	7	10	10	10	10	10	10											Infected 4	0	0	0	0	0	0	0	0	3	3	4	5	6	8	9	9	9	9	9
	Infected 5	0	0	2	2	2	4	5	7	8											Infected 5	0	0	0	0	0	2	3	3	6	7	8	9	9	9	10	10	10	10	10
	Infected 6	1	5	8	8	9	10	10	10	10											Infected 6	0	0	0	0	0	0	0	2	4	5	5	7	8	8	8	9	9	9	9
	Infected 7	0	2	2	4	4	8	8	9	10											Infected 7	0	0	0	0	0	0	0	0	2	5	5	6	6	6	7	7	7	7	8
	Infected 8	1	2	6	7	7	8	9	9	9											Infected 8	0	0	1	1	1	1	1	2	5	5	6	6	7	8	8	8	10	10	10
	Infected 9	0	3	4	5	7	9	9	10	10											Infected 9	0	0	0	0	0	0	0	0	1	1	2	2	4	4	5	6	6	7	8
	Infected 10	0	1	2	3	4	7	8	9	9											Infected 10	0	0	0	0	0	0	0	1	3	5	5	5	6	6	8	8	8	10	10
outbred FBti0019985 -	Nonstress 1	0	0	0	0	0	0	0	0	0										outbred FBti0019985 -	Nonstress 1	1	1	1	1	1	1	1	1	1	1	1	1	1	1	1	1	1	1	1
	Nonstress 2	0	0	0	0	0	0	0	0	0											Nonstress 2	0	0	0	0	0	0	0	0	0	0	0	0	0	0	0	0	0	0	0
	Nonstress 3	0	0	0	0	0	0	0	0	0											Nonstress 3	0	0	0	0	0	0	0	0	0	0	0	0	0	0	0	0	0	0	0
	Infected 1	1	4	6	6	7	9	9	9	9	Log Rank (Mantel-Cox)										Infected 1	0	0	1	2	3	7	8	8	8	8	8	10	10	10	10	10	10	10	10	Log Rank (Mantel-Cox)
	Infected 2	1	5	5	9	10	10	10	10	10	0.002										Infected 2	0	1	2	2	2	5	6	7	8	8	8	9	9	9	9	9	9	10	10	0.000
	Infected 3	1	7	7	8	8	8	9	9	9											Infected 3	0	0	0	1	1	4	5	8	9	9	9	9	10	10	10	10	10	10	10
	Infected 4	2	4	6	7	7	9	9	9	9											Infected 4	0	0	0	1	4	8	9	9	9	9	9	9	9	9	10	10	10	10	10
	Infected 5	3	4	7	7	7	7	7	7	7											Infected 5	0	0	0	0	2	4	5	5	7	7	9	10	10	10	10	10	10	10	10
	Infected 6	1	4	7	7	8	9	9	9	9											Infected 6	0	0	0	0	2	6	8	8	9	9	9	10	10	10	10	10	10	10	10
	Infected 7	0	7	7	7	8	9	9	9	9											Infected 7	0	0	0	0	1	6	7	7	10	10	10	10	10	10	10	10	10	10	10
	Infected 8	2	3	5	7	9	9	10	10	10											Infected 8	0	0	0	0	1	4	6	7	8	9	9	9	9	9	9	9	9	9	10
	Infected 9	3	6	8	9	9	9	9	10	10											Infected 9	0	1	1	3	3	5	7	8	9	9	9	9	9	9	10	10	10	10	10
	Infected 10	1	4	8	9	9	10	10	10	10											Infected 10	0	0	1	3	4	7	8	8	8	9	9	10	10	10	10	10	10	10	10
CRISPR-mutant	Nonstress 1	0	0	0	0	0	0	1	1	1										CRISPR-mutant	Nonstress 1	0	0	0	0	0	0	0	0	0	0	0	0	0	0	0	0	0	0	0
	Nonstress 2	0	0	0	0	0	0	0	0	0											Nonstress 2	0	0	0	0	0	0	0	0	0	0	0	0	1	2	2	2	2	2	2
	Nonstress 3	0	0	0	0	0	0	0	0	0											Nonstress 3	0	0	0	0	0	0	0	0	0	0	0	0	0	0	0	0	0	0	0
	Infected 1	1	4	5	6	7	10	10	10	10	Log Rank (Mantel-Cox)										Infected 1	0	0	1	2	2	6	6	7	8	8	8	9	10	10	10	10	10	10	10	Log Rank (Mantel-Cox)
	Infected 2	1	4	5	6	7	10	10	10	10	0.004										Infected 2	0	1	2	2	3	6	8	8	9	9	10	10	10	10	10	10	10	10	10	0.000
	Infected 3	0	2	4	5	6	10	10	10	10											Infected 3	0	0	2	5	6	8	9	9	10	10	10	10	10	10	10	10	10	10	10
	Infected 4	0	0	2	4	6	10	10	10	10											Infected 4	0	0	1	3	7	8	8	8	9	9	9	9	10	10	10	10	10	10	10
	Infected 5	0	4	4	6	7	10	10	10	10											Infected 5	0	0	2	4	5	5	5	5	6	10	10	10	10	10	10	10	10	10	10
	Infected 6	2	3	5	7	7	10	10	10	10											Infected 6	0	2	3	4	4	8	10	10	10	10	10	10	10	10	10	10	10	10	10
	Infected 7	0	3	5	7	7	10	10	10	10											Infected 7	0	0	1	2	3	6	6	6	8	9	9	10	10	10	10	10	10	10	10
	Infected 8	2	5	6	6	7	10	10	10	10											Infected 8	0	0	1	3	3	8	8	8	9	9	9	10	10	10	10	10	10	10	10
	Infected 9	0	0	2	4	6	10	10	10	10											Infected 9	0	0	2	4	4	8	8	9	10	10	10	10	10	10	10	10	10	10	10
	Infected 10	1	4	5	6	7	8	9	9	9											Infected 10	0	0	1	1	1	6	7	8	10	10	10	10	10	10	10	10	10	10	10
