## Supplementary material for "The interplay between developmental stage and environment underlies the adaptive effect of a natural transposable element insertion": Table S5

### Sheet: Table S5
Table S5. Egg-to-adult viability assay results with outbred strains with ans without FBti0019985.
Strain	Treatment	Total emerged flies	% Survival
outbred FBti0019985 +	Nonstress 1	23	76.6667
	Nonstress 2	25	83.3333
	Nonstress 3	21	70
	Nonstress 4	26	86.6667
	Nonstress 5	23	76.6667
	Nonstress 6	27	90
	Nonstress 7	26	86.6667
	Nonstress 8	23	76.6667
	Nonstress 9	25	83.3333
	Nonstress 10	26	86.6667
	Cold 1	11	36.6667
	Cold2	24	80
	Cold 3	18	60
	Cold 4	10	33.3333
	Cold 5	12	40
	Cold 6	13	43.3333
	Cold 7	15	50
	Cold 8	13	43.3333
	Cold 9	15	50
	Cold 10	7	23.3333
outbred FBti0019985 -	Nonstress 1	23	76.6667
	Nonstress 2	19	63.3333
	Nonstress 3	23	76.6667
	Nonstress 4	18	60
	Nonstress 5	18	60
	Nonstress 6	29	96.6667
	Nonstress 7	25	83.3333
	Nonstress 8	25	83.3333
	Nonstress 9	26	86.6667
	Nonstress 10	24	80
	Cold 1	5	16.6667
	Cold2	4	13.3333
	Cold 3	0	0
	Cold 4	1	3.33333
	Cold 5	0	0
	Cold 6	1	3.33333
	Cold 7	1	3.33333
	Cold 8	3	10
	Cold 9	2	6.66667
	Cold 10	1	3.33333
CRISPR-mutant	Nonstress 1	20	66.6667
	Nonstress 2	26	86.6667
	Nonstress 3	22	73.3333
	Nonstress 4	21	70
	Nonstress 5	25	83.3333
	Nonstress 6	20	66.6667
	Nonstress 7	23	76.6667
	Nonstress 8	23	76.6667
	Nonstress 9	25	83.3333
	Nonstress 10	19	63.3333
	Cold 1	1	3.33333
	Cold2	0	0
	Cold 3	2	6.66667
	Cold 4	3	10
	Cold 5	1	3.33333
	Cold 6	2	6.66667
	Cold 7	1	3.33333
	Cold 8	0	0
	Cold 9	1	3.33333
	Cold 10	1	3.33333
