## Supplementary material for "The interplay between developmental stage and environment underlies the adaptive effect of a natural transposable element insertion": Table S6

### Sheet: Table S6
Table S6. Primers used for the directed-mutagenesis of FBti0019985 TFBSs
TFBS	Primers 5'-3'
DEAF1	TTCATGTGTGAACACATTC	TATATTTAAAGACTTACAATTTTGG
tin	ACTGACTCATGTAGTGTGCAC	ATCGTTCCCCGCCTCCTA
Dorsal	TTACAGAATGCGATCGCC	AGAAGACTTTACTCGTTGAG
Nub	TCGAGAGCGATAAATTATATTTAG	AGATATGAACGGAGCCCA
ara/mirr (1)	TCTAAGGCGACATGGGTG	AAATCCTAAATATAATTTATCGCTCTCG
ara/mirr (2)	TGTAATTTAAGTGCACACTAC	TTGAGCAATGCACCCATG
Bap	AATTACATTGAGCAATGCAC	CACACTACATGAGTCAGTTC
Vnd	ACTGACTCATGTAGTGTG	TCGTTCAAAATAGTCCCTTAG
Btd	AAAATAGTCCCTTAGTGG	GAACGATCTCAAGTGACTG
